# Canonical Wnt signaling controls the fate and plasticity of NG2 glia in the healthy and ischemic adult mouse cortex

**DOI:** 10.64898/2025.12.22.696005

**Authors:** Tomas Knotek, Lucie Janeckova, Jan Kriska, Denisa Kirdajova, Alice Foltynova, Jan Kubovciak, Katerina Vecerkova, Makoto Mark Taketo, Michal Kolar, Miroslava Anderova, Vladimir Korinek

## Abstract

NG2 glia, also known as oligodendrocyte precursor cells (OPCs), exhibit unexpected plasticity in the adult brain after injury, yet the molecular cues guiding their fate remain poorly defined. Wnt signaling contributes to tissue responses following ischemic stroke, but its precise role in post-injury glial remodeling is not fully understood. Here, we define how Wnt/β-catenin signaling shapes NG2 glial behavior after focal cerebral ischemia. Using genetic mouse models enabling cell-specific Wnt pathway activation or inhibition, combined with single-cell RNA sequencing, immunohistochemistry, and electrophysiological recording, we disclosed a central role for Wnt signaling in post-injury fate specification.

We identified 12 transcriptionally distinct subpopulations within the oligodendroglial lineage, including a subset with an astrocyte-like transcriptional profile. Wnt signaling strongly influenced the balance between OPC proliferation and differentiation: pathway hyperactivation impaired oligodendrocyte maturation and expanded astrocyte-like NG2-derived cells, likely through concomitant activation of the Notch pathway. Remarkably, Wnt hyperactivation also induced the appearance of cholinergic neuron-like cells derived from NG2-expressing cells exclusively in the somatosensory cortex; these cells generated action potentials and exhibited sodium conductance characteristic of functional neurons.

Together, these findings demonstrate that NG2 glia undergo distinct fate transitions after stroke and that their lineage plasticity is highly sensitive to Wnt pathway dynamics. Targeted fine-tuning of Wnt/β-catenin signaling may enable directed redirection of NG2 glia toward specific reparative outcomes, including neuronal reprogramming, in the injured adult brain.

**TEASER:** Wnt activation promotes neuronal conversion of NG2 glia, while impairing oligodendrocyte maturation.
