## Supplementary material for "Canonical Wnt signaling controls the fate and plasticity of NG2 glia in the healthy and ischemic adult mouse cortex": SupplementaryTable S3.xlsx

### Sheet: Legend
Supplementary Table S3
Electrophysiological properties of cortical NG2 glia compared across three mouse strains and two treatments (Sham vs MCAO D3)
and electrophysiological properties of cells from somatosenzory cortex with axon-line processus compared with cortical NG2 glia from sham-operated control strain and "WNT ON" (Ex3) strain.
Data are presented as mean ± S.E.M.
Non-parametric Kruskal-Wallis ANOVA was used and correction for multiple comparisions was performed in GraphPad Prism software (v. 8.4.3).
Abbreviations:
AP		Action potential
CM [pF]		Membrane capacitance
CT		Control strain
Dkk1		Strain with inhibited Wnt signaling
Ex3		Strain with (hyper)activated Wnt signaling
IR [MΩ]		Input resistance
KA [pA/pF]		Density of A-type of outwardly-rectified potassium currents
KDR [pA/pF]		Density of delayed, outwardly-rectified potassium currents
KIR [pA/pF]		Density of inwardly-rectified potassium currents
Na+ [pA/pF]		Density of sodium currents
VM [mV]		Resting membrane potential
SHAM		Experimental group with sham surgery
MCAO		Experimental group with middle cerebral artery occlusion

### Sheet: CT, Ex3, Dkk1 cortical NG2 glia
	strain	CT				Ex3				Dkk1
	treatment	SHAM D3	N	MCAO D3	N	SHAM D3	N	MCAO D3	N	SHAM D3	N	MCAO D3	N
	VM [mV]	-78.22 ± 0.722	46	-71.15 ± 2.298	40	-81.24 ± 1.306	37	-75.21 ± 1.905	19	-79.17 ± 1.305	29	-74.14 ± 2.727	29
	IR [MΩ]	98.09 ± 6.915	46	182.30 ± 17.620 ###	40	83,30 ± 7,122	37	112.40 ± 13.23	19	85.97 ± 6,860	29	190.7 ± 23.82 ####	29
	CM [pF]	19.18 ± 1.256	46	21.87 ± 1.544	40	18.43 ± 1.286	37	24.23 ± 2.041	19	17.27 ± 1.332	29	20.85 ± 1.848	29
	KIR [pA/pF]	8.76 ± 0.809	45	8.28 ±0.682	39	9.88 ± 1.082	36	6.65 ± 0.976	18	24.33 ± 14.310	29	9.00 ± 1.954	29
	KDR [pA/pF]	13.52 ± 1.892	36	22.95 ± 2.154 ##	39	12,19 ± 2.127	28	14.11 ± 1.811	19	9.44 ± 1.559	19	27.84 ± 7.137 ##	28
	KA [pA/pF]	35.66 ± 4.861	38	35.56 ± 3.368	39	37.91 ± 4.535	29	20.04 ± 2.082 * #	17	68.24 ± 34.490	22	52.45 ± 15.380	24
	Na+ [pA/pF]	N/A	0	18.60 ± 1.100	2	N/A	0	N/A	0	N/A	0	13.80 ± 3.098	7
	*	significance compared to CT strain
	#	significance compared to respective SHAM

### Sheet: Neuron-like_cells
	strain	CT		Ex3		Ex3 SHAM D3 cells with axon-like processus
	treatment	SHAM D3	N	SHAM D3	N	without AP	N	with AP	N
	VM [mV]	-78.22 ± 0.722	46	-81.24 ± 1.306	37	-42.52 ± 3.167 **** ####	23	-56,67 ± 1.961 **** ####	30
	IR [MΩ]	98.09 ± 6.915	46	83.30 ± 7.122	37	161.00 ± 21.750 ##	23	299.80 ± 30.490 **** #### ♦♦	30
	CM [pF]	19.18 ± 1.256	46	18.43 ± 1.286	37	29.65 ± 2.963 * #	23	37.79 ± 2.722 **** ####	30
	KIR [pA/pF]	8.76 ± 0.809	45	9.88 ± 1.082	36	4.33 ± 1.186 ** ##	13	2.808 ± 0.335 **** ####	25
	KDR [pA/pF]	13.52 ± 1.892	36	12.19 ± 2.127	28	60.97 ± 9.726 **** ####	20	63.48 ± 5.445 **** ####	30
	KA [pA/pF]	35.66 ± 4.861	38	37.91 ± 4.535	29	8.84 ± 1.987 *** ###	11	7.34 ± 1.064 **** ####	23
	Na+ [pA/pF]	N/A	0	N/A	0	85.73 ± 11.320	20	101.70 ± 7.708	30
	*	significance compared to CT SHAM
	#	significance compared to Ex3 SHAM
	♦	significance compared to processed cells without Aps
