## Supplementary material for "Canonical Wnt signaling controls the fate and plasticity of NG2 glia in the healthy and ischemic adult mouse cortex": SupplementaryTable S6.xlsx

### Sheet: Sheet1
Supplementary Table S6
List of primers used for qRT-PCR analysis.
Gene symbol	Organism	Forward primer sequence (5´ to 3´)	Reverse primer sequence (5´ to 3´)
Actb	Mouse	GATCTGGCACCACACCTTCT	GGGGTGTTGAAGGTCTCAAA
Axin2	Mouse	TAGGCGGAATGAAGATGGAC	CTGGTCACCCAACAAGGAGT
Calb2	Mouse	TGGCGGAAGTATGACACAGA	CCAATTTGCCATCTCCATTT
Ccnd1	Mouse	AGTGCGTGCAGAAGGAGATT	CTCTTCGCACTTCTGCTCCT
Dcx	Mouse	CCAGCTGACTCAGGTAACGA	AGGGCTTGTGGGTGTAGAGA
Dkk1	Mouse	ACTACCAGCCCTACCCTTGC	GGTCAGAGGGCATGCATATT
Gad2/Gad65	Mouse	GGGATGTCAACTACGCGTTT	CATTGGGGTAATGGAAATCG
GFAP	Mouse	CACGAACGAGTCCCTAGAGC	GTAGGTGGCGATCTCGATGT
Grin2b	Mouse	ATACAGTCCCGTGCCAGAAG	TCTTCATGACCACCTCACCA
Mki67	Mouse	GTAACCTGCCTGCGAAGAGA	TTTCGCAACTTTCGTTTGTG
Nes	Mouse	AGCAACTGGCACACCTCAA	GGTATTAGGCAAGGGGGAAG
Nkd1	Mouse	AGGACGACTTCCCCCTAGAA	TGCAGCAAGCTGGTAATGTC
NG/Cspg4	Mouse	ATGACCAACCCCCTGTTCT	CGAATCATTGTCTGTTCCCCT
Pdgfrα	Mouse	AAGAGACCCTCCTTCTACCAC	TATCAGAGTCCACCCGCAT
Pvalb	Mouse	GATAGGAGCCTTTGCTGCTG	GCCAGAAGCGTCTTTGTTTC
Rbfox3(NeuN)	Mouse	AGCAGCCCAAACGACTACAT	CCCAGGCTTCTTATTGGTCA
Slc32a1	Mouse	CGTCGAGGGAGACATTCATT	TGAGGAACAACCCCAGGTAG
Sp5	Mouse	GGACAGGAAACTGGGTCGTA	AATCGGGCCTAGCAAAAACT
Syp	Mouse	CAGTGGGTCTTTGCCATCTT	CAAAGAATTCAGCCGAGGAG
Tnfrsf19	Mouse	GCTCAGGATGCTCAAAGGAC	CCAGACACCAAGACTGCTCA
Ubb	Mouse	ATGTGAAGGCCAAGATCCAG	TAATAGCCACCCCTCAGACG
